# Multiscale analysis and optimal glioma therapeutic candidate discovery using the CANDO platform

**DOI:** 10.1101/2025.05.19.654757

**Authors:** Sumei Xu, William Mangione, Melissa Van Norden, Katherine Elefteriou, Yakun Hu, Zackary Falls, Ram Samudrala

## Abstract

Glioma is a highly malignant brain tumor with limited treatment options. We employed the Computational Analysis of Novel Drug Opportunities (CANDO) platform for multiscale therapeutic discovery to predict new glioma therapies. We began by computing interaction scores between extensive libraries of drugs/compounds and proteins to generate “interaction signatures” that model compound behavior on a proteomic scale. Compounds with signatures most similar to those of drugs approved for a given indication were considered potential treatments. These compounds were further ranked by degree of consensus in corresponding similarity lists. We benchmarked performance by measuring the recovery of approved drugs in these similarity and consensus lists at various cutoffs, using multiple metrics and comparing results to random controls and performance across all indications. Compounds ranked highly by consensus but not previously associated with the indication of interest were considered new predictions. Our benchmarking results showed that CANDO improved accuracy in identifying glioma-associated drugs across all cutoffs compared to random controls. Our predictions, supported by literature-based analysis, identified 23 potential glioma treatments, including approved drugs like vitamin D, taxanes, vinca alkaloids, topoisomerase inhibitors, and folic acid, as well as investigational compounds such as ginsenosides, chrysin, resiniferatoxin, and cryptotanshinone. Further functional annotation-based analysis of the top targets with the strongest interactions to these predictions identified Vitamin D3 receptor, thyroid hormone receptor, acetylcholinesterase, cyclin-dependent kinase 2, tubulin alpha chain, dihydrofolate reductase, and thymidylate synthase. These findings indicate that CANDO’s multitarget, multiscale framework is effective in identifying glioma drug candidates thereby informing new strategies for improving treatment.
