## Supplemental Table 1 for "Multiscale analysis and optimal glioma therapeutic candidate discovery using the CANDO platform"

### Sheet: Top 100 compounds
rank	score1	score2	probability	id	approved	name
1	4	28.5	2.68e-05	42	true	calcifediol
2	4	30.2	2.68e-05	49	true	ergocalciferol
3	4	37.5	2.68e-05	64	true	cholecalciferol
4	3	7.3	0.000422	11503	false	rpr112698
5	3	8	0.000422	11504	false	rpr123142
6	3	9	0.000422	5106	true	cabazitaxel
7	3	9.3	0.000422	8683	false	bms-188797
8	3	9.3	0.000422	8975	false	larotaxel
9	3	10	0.000422	13	false	tetrahydrofolic_acid
10	3	10.3	0.000422	11200	false	docetaxel
11	3	12.7	0.000422	8695	false	bms-184476
12	3	13	0.000422	8192	false	tesetaxel
13	3	13.3	0.000422	8451	false	milataxel
14	3	14	0.000422	12211	false	6α-hydroxypaclitaxel
15	3	14	0.000422	11324	false	6a-hydrox-ypaclitaxel
16	3	14	0.000422	11278	false	3'-p-hydroxypaclitaxel
17	3	15	0.000422	12101	false	hydroxy-docetaxel
18	3	16	0.000422	12212	false	3′-p-hydroxypaclitaxel
19	3	16.3	0.000422	10567	false	simotaxel
20	3	18	0.000422	12441	false	4-0-deacetyl_vinorelbine
21	3	21.3	0.000422	8297	false	bms-275183
22	3	21.3	0.000422	4763	false	1alpha_24s-dihydroxyvitamin_d2
23	3	21.7	0.000422	10648	false	24-homo-1_25-dihydroxyvitamin_d3
24	3	22	0.000422	786	true	paricalcitol
25	3	22	0.000422	12744	false	calcitrol
26	3	22.3	0.000422	9584	false	tacalcitol
27	3	22.3	0.000422	12745	false	24(r)_25dihydroxyvitamin_d
28	3	22.7	0.000422	9073	false	1alpha-hydroxyvitamin_d5
29	3	23	0.000422	7874	true	vinflunine
30	3	23	0.000422	12743	false	25-hydroxyvitamin_d
31	3	23.3	0.000422	253	true	vinorelbine
32	3	23.3	0.000422	54	true	folic_acid
33	3	24	0.000422	12747	false	20-hydroxyvitamin_d
34	3	24.3	0.000422	12442	false	20'-hydroxyvinorelbine
35	3	25	0.000422	12746	false	beta-ergocalciferol
36	3	25	0.000422	4363	false	inecalcitol
37	3	25	0.000422	4851	false	maxacalcitol
38	3	25.3	0.000422	8330	false	srt-2104
39	3	26	0.000422	1239	true	alfacalcidol
40	3	26	0.000422	842	true	alosetron
41	3	26.3	0.000422	4456	false	becocalcidiol
42	3	26.3	0.000422	3111	false	1-alpha__25-dihydroxyl-20-epi-22-oxa-24__26__27-trihomovitamin_d3
43	3	27	0.000422	11325	false	6α__3'-p-dihydroxypaclitaxel
44	3	27.3	0.000422	4800	false	elocalcitol
45	3	27.3	0.000422	4900	true	doxercalciferol
46	3	29.7	0.000422	4576	false	paclitaxel_docosahexaenoic_acid
47	3	29.7	0.000422	938	true	dihydrotachysterol
48	3	31	0.000422	8658	false	anhydrovinblastine
49	3	32.7	0.000422	901	true	topotecan
50	3	33	0.000422	2036	true	calcipotriol
51	3	35.3	0.000422	3654	true	ergosterol
52	3	36.7	0.000422	8713	false	afn-1252
53	3	37	0.000422	1276	false	haloxazolam
54	3	38	0.000422	4574	false	eldecalcitol
55	3	38.3	0.000422	454	true	vinblastine
56	3	38.3	0.000422	3331	false	lanosterol
57	3	39	0.000422	1338	false	ethyl_loflazepate
58	3	39.3	0.000422	8818	false	furaprevir
59	3	39.3	0.000422	12465	false	4-o-deacetylvinflunine
60	3	39.7	0.000422	6536	false	6-{[(cyclohexylamino)carbonyl]amino}hexanoic_acid
61	3	40.3	0.000422	8489	false	ar-67
62	3	42.3	0.000422	6993	false	1_3-cyclohexanediol__4-methylene-5-[(2e)-[(1s_3as_7as)-octahydro-1-(5-hydroxy-5-methyl-1_3-hexadiynyl)-7a-methyl-4h-inden-4-ylidene]ethylidene]-__(1r_3s_5z)
63	3	44	0.000422	4645	true	brivaracetam
64	3	44.3	0.000422	714	true	loperamide
65	3	44.3	0.000422	9942	false	ginsenosides
66	3	47	0.000422	5063	false	gimatecan
67	3	47.7	0.000422	7855	true	velpatasvir
68	3	48.3	0.000422	75	true	flunisolide
69	3	48.7	0.000422	7653	true	diacetyl_benzoyl_lathyrol
70	3	48.7	0.000422	8235	false	sovaprevir
71	3	49.3	0.000422	4453	false	bifeprunox
72	3	49.3	0.000422	12287	false	8-oh-ondansetron
73	3	49.7	0.000422	7897	false	ortataxel
74	3	50	0.000422	4948	false	resiniferatoxin
75	3	50.7	0.000422	4627	false	7-ethyl-10-hydroxycamptothecin
76	3	51	0.000422	4703	false	cositecan
77	3	51	0.000422	4783	false	rubitecan
78	3	51.7	0.000422	11635	false	sn-38
79	3	52.3	0.000422	5396	false	(3z)-6-(4-hydroxy-3-methoxyphenyl)-3-(1h-pyrrol-2-ylmethylene)-1_3-dihydro-2h-indol-2-one
80	3	52.7	0.000422	10660	false	chrysin
81	3	55.7	0.000422	12499	false	8'-hydroxy-dihydroergocristine
82	3	55.7	0.000422	8329	false	exatecan
83	3	56	0.000422	12149	false	n-desmethyloperamide
84	3	56.7	0.000422	7153	true	isoxicam
85	3	58	0.000422	6537	false	7-{[(cyclohexylamino)carbonyl]amino}heptanoic_acid
86	3	58.3	0.000422	80	true	cevimeline
87	3	58.7	0.000422	10956	false	omega-hydroxyfinasteride
88	3	59	0.000422	7190	false	etozoline
89	3	60.3	0.000422	6969	false	4-(3-ethylthiophen-2-yl)benzene-1_2-diol
90	3	61.3	0.000422	7841	true	asunaprevir
91	3	61.3	0.000422	3181	false	acylated_ceftazidime
92	3	62.7	0.000422	7987	false	danoprevir
93	3	63.7	0.000422	6535	false	4-{[(cyclohexylamino)carbonyl]amino}butanoic_acid
94	3	64	0.000422	8831	false	daniquidone
95	3	66	0.000422	10658	false	cryptotanshinone
96	3	66.7	0.000422	9330	false	lofepramine
97	3	67	0.000422	10389	false	gw-468816
98	3	67.3	0.000422	327	true	ceftazidime
99	3	69	0.000422	11255	false	20-dihydrodydrogesterone
100	3	70	0.000422	9450	false	isobromindione
